# A Molecular, Spatial, and Regulatory Atlas of the *Hydra vulgaris* Nervous System

**DOI:** 10.1101/2023.03.15.531610

**Authors:** Hannah Morris Little, Abby S. Primack, Jennifer Tsverov, Susanne Mühlbauer, Ben D. Cox, Christina Busse, Sandra Schneid, Amber Louwagie, Jack F. Cazet, Charles N. David, Jeffrey A. Farrell, Celina E. Juliano

**Affiliations:** Department of Molecular and Cellular Biology, University of California, Davis, CA 95616; Department of Biology, Ludwig-Maximilians-University Munich, 82152 Martinsried, Germany; Division of Developmental Biology, Eunice Kennedy Shriver National Institute of Child Health and Human Development, Bethesda, MD 20814, USA

## Abstract

*Hydra vulgaris*, a cnidarian with a simple nerve net, is an emerging model for developmental, regenerative, and functional neuroscience. Its genetic tractability and capacity for whole-system imaging make it well suited for studying neuron replacement, regeneration, and neural circuit function. Here, we present the most comprehensive molecular and spatial characterization of the *H. vulgaris* nervous system to date. Using single-cell RNA sequencing, we identified eight neuron types, each defined by distinct neuropeptide expression, and further resolved these into fifteen transcriptionally distinct subtypes with unique spatial distributions and morphologies. To investigate the gene regulatory networks underlying neuronal differentiation, we applied trajectory inference, identified key transcription factors, and performed ATAC-seq on sorted neurons to map chromatin accessibility. All datasets are available through an interactive, user-friendly web portal to support broad use by the research community. Together, these resources provide a foundation for uncovering molecular mechanisms that govern nervous system development, homeostasis, and regeneration in *H. vulgaris*.

**Summary Statement:** *Hydra vulgaris* is a model for regenerative and functional neuroscience. This study identifies fifteen neuron subtypes using scRNA-seq, maps spatial distributions, explores regulatory mechanisms, and provides an accessible web portal.
