## Supplementary material for "A Molecular, Spatial, and Regulatory Atlas of the *Hydra vulgaris* Nervous System": Table S1

### Sheet: Table_S1_scRNAseq_libary_info
Library	Animals Dissociated	Days of Starvation	FACS Collection Time (min)	# GFP+ Cells Collected	# Cells Sequenced
Tg(tba1c:mNeonGreen)cj1-gt	90	3	42	78122	11138
Tg(actin1:GFP)rs3-in non-budding	80	5	23	138586	7988
Tg(actin1:GFP)rs3-in budding 1	70	3	23	100429	7374
Tg(actin1:GFP)rs3-in budding 2	70	3	23	100429	6124
