## Supplementary material for "A Molecular, Spatial, and Regulatory Atlas of the *Hydra vulgaris* Nervous System": Table S2

### Sheet: Sheet1
Library	Data From	Sample Type	Sequencing Method	# Cells Sequenced	# Cells Used in Study	Median UMI	Median Gene
Tg(tba1c:mNeonGreen)cj1-gt	This study	Neuron Enriched	10x Genomics	11138	10971	4941	1941
Tg(actin1:GFP)rs3-in non-budding	This study	Neuron Enriched	10x Genomics	7988	7204	2928	1488
Tg(actin1:GFP)rs3-in budding 1	This study	Neuron Enriched	10x Genomics	7374	6313	8820	2834
Tg(actin1:GFP)rs3-in budding 2	This study	Neuron Enriched	10x Genomics	6124	5183	8982	2904
ds.12_N1	Siebert et al. 2019	Neuron Enriched	Drop-seq	1953	1575	917	513
ds.12_N2	Siebert et al. 2019	Neuron Enriched	Drop-seq	1264	1007	912	531
ds.01_P2	Siebert et al. 2019	Whole Animal	Drop-seq	1256	371	2640	1255
ds.02_P1	Siebert et al. 2019	Whole Animal	Drop-seq	3343	320	4172	1724
ds.02_CO	Siebert et al. 2019	Whole Animal	Drop-seq	2329	313	2249	1101
ds.03_K1	Siebert et al. 2019	Whole Animal	Drop-seq	1958	287	4280	1503
ds.03_FM	Siebert et al. 2019	Whole Animal	Drop-seq	886	276	2847	1154
ds.06_KI	Siebert et al. 2019	Whole Animal	Drop-seq	1937	267	2173	1016
ds.01_D1	Siebert et al. 2019	Whole Animal	Drop-seq	1023	216	4701	1818
ds.02_PB	Siebert et al. 2019	Whole Animal	Drop-seq	1562	186	3288	1516
ds.06_MA	Siebert et al. 2019	Whole Animal	Drop-seq	384	172	2572	1194
ds.11_BU	Siebert et al. 2019	Whole Animal	Drop-seq	3207	169	1380	807
ds.03_MA	Siebert et al. 2019	Whole Animal	Drop-seq	702	136	4933	1766
ds.11_PO	Siebert et al. 2019	Whole Animal	Drop-seq	2058	105	1565	781
