## Supplementary material for "A Molecular, Spatial, and Regulatory Atlas of the *Hydra vulgaris* Nervous System": Table S3

Cell Type	# Cells	Median UMI	Median Gene
ISC	1575	12946	3182
progen1	1628	10109	3302
progen2	1593	7769	2824
ec1 prec.	787	6437	2484
ec1A	1278	3647	1667
ec1B	7134	4938	1993
ec1C	757	4453	1852
ec1D	570	3793	1783
ec1E	338	4492	1944
ec2 prec.	531	5186	2246
ec2	2816	3722	1694
ec3 prec.	461	10221	2981
ec3A	730	5434	2105
ec3B	1280	7548	2480
ec3C	1371	6319	2242
ec4A	3836	3470	1468
ec4B	796	2941	1448
ec5	1505	8332	2372
en prec.	456	8741	2641
en1	1463	2648	1391
en2	2621	3702	1654
en3	1545	5547	2117
