## Supplementary material for "A Molecular, Spatial, and Regulatory Atlas of the *Hydra vulgaris* Nervous System": Table S4

### Sheet: NP Table and Citations
Neuropeptide Name in our dotplot	Gene Name	G#	t#aep	Citation
FRamide precursor	FRa preprohormone	G021114	t25807aep	Hayakawa et al. 2007
Hym176A	Hym176A preprohormone	G016173	t1679aep	Noro et al. 2019
Hym176B	Hym176B preprohormone	G016170	t17992aep	Noro et al. 2019
Hym176D	Hym176D preprohormone	G016171	t12588aep	Noro et al. 2019
Hym176E	Hym176E preprohormone	G016169	t16098aep	Noro et al. 2019
RFamide C	RFa-C preprohormone	G017220	t25706aep	Moosler et al. (1996), Darmer et al. (1998)
GLWamide	GLWa preprohormone	G018128	t11055aep	Takahashi et al. (1997)
Hym355	Vasopressin preprohormone	G004115	t12874aep	Takahashi et al. 2000
Neuropeptide F	Neuropeptide F	G016204	t7729aep	Fujisawa 2014
Hym-355l-1	Hym-355l-1	G004106	t7664aep	Fujisawa 2014
RFamide B	RFa-B preprohormone	G017227	t2059aep	Moosler et al. (1996), Darmer et al. (1998)
RFamide D	RFa-D preprohormone	G017226	t16657aep	Moosler et al. (1996), Darmer et al. (1998)
RFamide A	RFa-A preprohormone	G017228	t3809aep	Moosler et al. (1996), Darmer et al. (1998)
Hym176C	Hym176C preprohormone	G016165	t6329aep	Noro et al. 2019
HyInsulin2	HyInsulin2	G014214	t1162aep	Fujisawa 2014

### Sheet: NP Name and Gene #
Neuropeptide Name	G#
FRamide precursor	G021114
Hym176A	G016173
Hym176B	G016170
Hym176D	G016171
Hym176E	G016169
RFamide C	G017220
GLWamide	G018128
Hym355	G004115
Neuropeptide F	G016204
Hym-355l-1	G004106
RFamide B	G017227
RFamide D	G017226
RFamide A	G017228
Hym176C	G016165
HyInsulin2	G014214
