## Supplementary material for "A Molecular, Spatial, and Regulatory Atlas of the *Hydra vulgaris* Nervous System": Table S5

### Sheet: Sheet1
Library	Animals Sorted	Days of Starvation	FACS Collection Time (min)	# GFP+ Cells Collected	Tagmentation Protocol Time (min)	Total PCR Cycles for Amplification
Tg(tba1c:mNeonGreen)cj1-gt 1	95	3	19	56250	70	11
Tg(tba1c:mNeonGreen)cj1-gt 2	95	5	22	60149	59	12
Tg(actin1:GFP)rs3-in 1	70	2	29	60065	58	11
Tg(actin1:GFP)rs3-in 2	70	3	31	57433	53	11
Tg(actin1:GFP)rs3-in 3	70	3	40	60188	54	10
Tg(actin1:GFP)rs3-in 4	70	2	24	62495	56	10
