## Supplementary material for "A Molecular, Spatial, and Regulatory Atlas of the *Hydra vulgaris* Nervous System": Table S6

### Sheet: Sheet1
Library	Sample Type	Library Origin	Total Reads	Final Mapped Read Pairs	Alignment Rate	TSS enrichment	Reproducible peaks	Self-consistency Ratio	Rescue Ratio
AEP1	Whole Animal	Cazet et al. 2023	44373180	18530668	0.8583	5.41	50151	1.009	1.261
AEP2	Whole Animal	Cazet et al. 2023	38095986	16220852	0.7909	4.09
AEP3	Whole Animal	Cazet et al. 2023	30846609	16788076	0.8505	3.74
Tg(tba1c:mNeonGreen)cj1-gt 1	Neuron Enriched	This study	97611928	27969643	0.9369	4.4	46528	1.092	1.086
Tg(tba1c:mNeonGreen)cj1-gt 2	Neuron Enriched	This study	97349346	27327438	0.8952	4.64
Tg(actin1:GFP)rs3-in 1	Neuron Enriched	This study	108115128	36065847	0.9025	4.3	50389	1.087	1.784
Tg(actin1:GFP)rs3-in 2	Neuron Enriched	This study	113433254	32885448	0.891	4.22
Tg(actin1:GFP)rs3-in 3	Neuron Enriched	This study	107557708	37807471	0.9408	4.02
Tg(actin1:GFP)rs3-in 4	Neuron Enriched	This study	115038941	33599627	0.919	4.51
