## Supplementary material for "A Molecular, Spatial, and Regulatory Atlas of the *Hydra vulgaris* Nervous System": Table S7

### Sheet: Table S7_primer_info
Gene ID	Gene name	Forward	Reverse	Use
G019559	TBA1C	TGTGAACCAATCCATGGGGA	CATTTTTTTTGGCGAACTGGAAG	amplification of regulatory region for transgenic line
G022927	KLF3_CAEEL	GCTATCCAATTCTGGACAACA	CATGATTTCTTATTCCTCACCC	amplification of regulatory region for transgenic line
G021353	bhlha15	TGCAGCAAAGTACATCACGA	GCAAACAAAGTTCATTCCCATTCC	FISH to validate early ec3A transition states
G022640	gata3	ACCAAACGCATGCACAAACA	ACACCTATTTACGCGACTGCT	FISH to validate early and mid ec3A transition states
G004115	hym355	TGCAAGTTAAAGCAAACATAC	AATAAACAAATTATCTCATATACCA	FISH to validate mid ec3A transition states
G026993	unannotated Hydra gene	ATGGCCTTTCTTTATCTCGGGT	TCCTTTTGTGTTTGACGGTTTGT	FISH to localize ec1A cell type
G016169	unannotated Hydra gene	CAGAAACAGTCAGAAACAGA	ACATTTTAAACAATTTTCATCTC	FISH to localize ec1B cell type
G007791	KCNB1	GGTGTTATTCCGCTGGCACT	TAGACCATCCAGCCCGTTGA	FISH to localize ec1C cell type
G004200	OPSD	TTTTCCACCGTGAAGTTGCC	ACGATTCCGAAGTAGTCTGTCC	FISH to localize ec1D cell type
G010335	unannotated Hydra gene	CTTCATTTTAACTATTGTAGCC	GATAAAATAGAACTTATTCAAGATG	FISH to localize ec2 cell type
G021930	unannotated Hydra gene	AGTTTATCGTATTACGCCAGTGAC	ACAAGAAGTTTGCTTAGTTTCTCA	FISH to localize ec3A cell type
G004106	unannotated Hydra gene	TTAACAATAACAAAGATGTATTCTA	ATGCAGAAAATTATAGAGAAGTTG	FISH to localize ec3B cell type
G026484	unannotated Hydra gene	TCAAAAGCAGCTCAAAACGGA	TTCTTCAACGAAGCATCTCCA	FISH to localize ec3C cell type
G017226	RFamide C	AGAATAACCAATAAAGAGGACAAC	CAGCTCTACCAAATCTTCCTC	FISH to localize ec4A cell type
G017227	RFamide B	TGTGTTGTTTCCATCCAGTT	TCGCCACTCTACCAAATCTTC	FISH to localize ec4B cell type
G016165	Hym176C	AACACACATCACAATTAGAAAACTG	TGCATTTGGGTTTGATCGCC	FISH to localize ec5 cell type
