## Supplementary material for "A Molecular, Spatial, and Regulatory Atlas of the *Hydra vulgaris* Nervous System": Table S8

Probes ordered for G003886 used as a marker for ec1E
Pool name	Sequence
B3_hcr13_T003886.1_15_Dla5	GTCCCTGCCTCTATATCTttAAGGCAGTCACAAATAAAAAATTGT
B3_hcr13_T003886.1_15_Dla5	AGTAATTATCAACTTCATTTTAAATttCCACTCAACTTTAACCCG
B3_hcr13_T003886.1_15_Dla5	GTCCCTGCCTCTATATCTttCAATTAGTTATTCAGTAATTTTGCG
B3_hcr13_T003886.1_15_Dla5	GTAGACTTTTAATAATTAGTTGCTTttCCACTCAACTTTAACCCG
B3_hcr13_T003886.1_15_Dla5	GTCCCTGCCTCTATATCTttGGTGATCTGTATTTTTGTTTAAAAA
B3_hcr13_T003886.1_15_Dla5	TTACAATCTTACCGTTGCTAGTTTAttCCACTCAACTTTAACCCG
B3_hcr13_T003886.1_15_Dla5	GTCCCTGCCTCTATATCTttTGGTTCTATATTAAATATCATTTTT
B3_hcr13_T003886.1_15_Dla5	AAACTTATAAATTTAATTATTTGGCttCCACTCAACTTTAACCCG
B3_hcr13_T003886.1_15_Dla5	GTCCCTGCCTCTATATCTttATGCGGCAAAGACATATAATAACGT
B3_hcr13_T003886.1_15_Dla5	ATTGAATTTGAAAAGTTTAAACATTttCCACTCAACTTTAACCCG
B3_hcr13_T003886.1_15_Dla5	GTCCCTGCCTCTATATCTttTGTGATAATGCTCTTTTTGCGCACT
B3_hcr13_T003886.1_15_Dla5	GATTTCATATATAACTAGATAGTAGttCCACTCAACTTTAACCCG
B3_hcr13_T003886.1_15_Dla5	GTCCCTGCCTCTATATCTttTTTCTCTACGAATCAGTTTTGTGCC
B3_hcr13_T003886.1_15_Dla5	TCGCCATAGTTTGAGCATGTTTGACttCCACTCAACTTTAACCCG
B3_hcr13_T003886.1_15_Dla5	GTCCCTGCCTCTATATCTttATGCTTACCATCAGGAAAAGTAATA
B3_hcr13_T003886.1_15_Dla5	CCAAAATCCTTCTTGTCTTGGGTTTttCCACTCAACTTTAACCCG
B3_hcr13_T003886.1_15_Dla5	GTCCCTGCCTCTATATCTttAATGCTCCTTCGTATTTAAGCTGAT
B3_hcr13_T003886.1_15_Dla5	CCAGGACCATCAGGTCTTCCGTTTTttCCACTCAACTTTAACCCG
B3_hcr13_T003886.1_15_Dla5	GTCCCTGCCTCTATATCTttAAACACCTTGAGAAAACTCACCTTT
B3_hcr13_T003886.1_15_Dla5	ACCTTACATAAACTCCAAAACCATTttCCACTCAACTTTAACCCG
B3_hcr13_T003886.1_15_Dla5	GTCCCTGCCTCTATATCTttTCCGCAGCCACTAAATAGACCATGA
B3_hcr13_T003886.1_15_Dla5	AACAGCACCATCAGCAAAGTTTAATttCCACTCAACTTTAACCCG
B3_hcr13_T003886.1_15_Dla5	GTCCCTGCCTCTATATCTttCTAAACTTTAGAATACCAGCACCAT
B3_hcr13_T003886.1_15_Dla5	AAACGCCCTTCATATGTCGTCCCATttCCACTCAACTTTAACCCG
B3_hcr13_T003886.1_15_Dla5	GTCCCTGCCTCTATATCTttCATAGGTATCACCTTCAGGATAAGT
B3_hcr13_T003886.1_15_Dla5	TTTTGCCTTCTTCAGACCATTCGCCttCCACTCAACTTTAACCCG
B3_hcr13_T003886.1_15_Dla5	GTCCCTGCCTCTATATCTttCATTATTGCATGGTTAATCGTTTGT
B3_hcr13_T003886.1_15_Dla5	AGTTTCACGATTTCTGCTACCTTCAttCCACTCAACTTTAACCCG
B3_hcr13_T003886.1_15_Dla5	GTCCCTGCCTCTATATCTttAGGCCATTAATTTCATATGACTTTA
B3_hcr13_T003886.1_15_Dla5	AGTCAAATAGTAATTTCGTATGATTttCCACTCAACTTTAACCCG
B1_hcr12_T024863.2_15_Dla5	GAGGAGGGCAGCAAACGGaaACAAAGAAAATATTATTTTTATGAA
B1_hcr12_T024863.2_15_Dla5	TGGTTTTAAACTTACTTATATAACAtaGAAGAGTCTTCCTTTACG
B1_hcr12_T024863.2_15_Dla5	GAGGAGGGCAGCAAACGGaaTTTCTATATTAACACAATAATTATA
B1_hcr12_T024863.2_15_Dla5	TTATTACAAACCGTTATTTAAATATtaGAAGAGTCTTCCTTTACG
B1_hcr12_T024863.2_15_Dla5	GAGGAGGGCAGCAAACGGaaTTTAGTCAAAGTAATTCGACGAATT
B1_hcr12_T024863.2_15_Dla5	CCAAAAATACTCCTTTAATAAATTGtaGAAGAGTCTTCCTTTACG
B1_hcr12_T024863.2_15_Dla5	GAGGAGGGCAGCAAACGGaaTGACATCTCCTAAAGATCTTCTTCC
B1_hcr12_T024863.2_15_Dla5	TTGTAGCATTACAAAATTAATAGTAtaGAAGAGTCTTCCTTTACG
B1_hcr12_T024863.2_15_Dla5	GAGGAGGGCAGCAAACGGaaTTCTAATTTGGCGGAATCAATTTTT
B1_hcr12_T024863.2_15_Dla5	TTTTAGTTGATTTAATTCTTCGTTGtaGAAGAGTCTTCCTTTACG
B1_hcr12_T024863.2_15_Dla5	GAGGAGGGCAGCAAACGGaaAGCAAACTTTGTGTTCGTAGGGATA
B1_hcr12_T024863.2_15_Dla5	GAAGACATGTCTTTTTCATATTGTTtaGAAGAGTCTTCCTTTACG
B1_hcr12_T024863.2_15_Dla5	GAGGAGGGCAGCAAACGGaaCAACTTGTTTTAGCTCATAAAGTGA
B1_hcr12_T024863.2_15_Dla5	GACGACCTTTTAATAAAACGGGTGCtaGAAGAGTCTTCCTTTACG
B1_hcr12_T024863.2_15_Dla5	GAGGAGGGCAGCAAACGGaaGTTTTCCGTAATAGCTTCATTTTCA
B1_hcr12_T024863.2_15_Dla5	TCTTCGTTTAGGTGTTGGACTGGTGtaGAAGAGTCTTCCTTTACG
B1_hcr12_T024863.2_15_Dla5	GAGGAGGGCAGCAAACGGaaTATGAAGATAACTGTTGCGAGCTAA
B1_hcr12_T024863.2_15_Dla5	GTTGATTCTGGTAATGGATTGTTGAtaGAAGAGTCTTCCTTTACG
B1_hcr12_T024863.2_15_Dla5	GAGGAGGGCAGCAAACGGaaTTTTAAATGGTTCGTTTGACGCAGT
B1_hcr12_T024863.2_15_Dla5	TTTCTTTGGGCGAAGAATGCCTTCGtaGAAGAGTCTTCCTTTACG
B1_hcr12_T024863.2_15_Dla5	GAGGAGGGCAGCAAACGGaaGAATTGGCGTTGTTTTTCCTCATAA
B1_hcr12_T024863.2_15_Dla5	TTTTGATAGACAACTTTGATTGGCGtaGAAGAGTCTTCCTTTACG
B1_hcr12_T024863.2_15_Dla5	GAGGAGGGCAGCAAACGGaaGAAGATTCTTTCAAAGCTTTTTCTA
B1_hcr12_T024863.2_15_Dla5	TCTCTATTATTTGTCGATATTGATGtaGAAGAGTCTTCCTTTACG
B1_hcr12_T024863.2_15_Dla5	GAGGAGGGCAGCAAACGGaaTACAAACCATTTTTTCAAGACCAGC
B1_hcr12_T024863.2_15_Dla5	TTCGTTGAGTTGAAGATTTTCGGGAtaGAAGAGTCTTCCTTTACG
B1_hcr12_T024863.2_15_Dla5	GAGGAGGGCAGCAAACGGaaGTTGCTTGTAATTGTTGAATGCGGT
B1_hcr12_T024863.2_15_Dla5	TTCTTTTAGTGAAAAACTTTCATTAtaGAAGAGTCTTCCTTTACG
B1_hcr12_T024863.2_15_Dla5	GAGGAGGGCAGCAAACGGaaGAGTTTGTTTTTTTAATAACTGAAA
B1_hcr12_T024863.2_15_Dla5	ATCTTTAAACGTTTTATCGGTGACCtaGAAGAGTCTTCCTTTACG
